# A protocol for high-throughput microplate-based CUT&Tag

**DOI:** 10.1101/2025.09.18.676951

**Authors:** Brittany B. Johnson, Gabriel E. Boyle, Arnold J. Federico, Jing Ma, Humza Hemani, David H. Spencer, Jay F. Sarthy, Michael P. Meers

## Abstract

Cleavage Under Targets & Tagmentation (CUT&Tag) is a versatile method for measuring genomic occupancy of chromatin-associated proteins with high sensitivity and specificity. CUT&Tag has low sequencing requirements and is therefore suitable for highly multiplexed experiments, but methods to process samples at throughput without specialized equipment are lacking. Here we present a method for simultaneous parallel processing of 96 CUT&Tag samples in a standard microplate. Plate-CUT&Tag can be carried out in a similar time frame to benchtop CUT&Tag and yields data of comparable quality. We present data from cell culture and patient leukemia samples processed with Plate-CUT&Tag to illustrate its utility in large-scale preclinical and translational studies.
