## Supplementary Table S1, S2, S3 for "A protocol for high-throughput microplate-based CUT&Tag"

### Sheet: README
Supplementary Table S1: Metadata for all CUT&Tag samples presented in this manuscript, including sample ID, cell type, target, protocol (CUT&Tag-Direct vs. Plate-CUT&Tag), total sequenced fragments, mapped fragments, unique fragments, mapping rate (mapped/total), and duplicate rate (1-(unique/mapped)).
Supplementary Table S2: Fraction of reads in peaks (FRiP) calculations for peak sets defined from non-histone target Plate-CUT&Tag datasets.
Supplementary Table S3: Oligonucleotide sequences for Tn5 adapters and PCR primers used in this study.

### Sheet: Table S1
Sample ID	Sequencing ID	Cell Type	Target	Antibody vendor	Antibody Cat#	Protocol	Replicate	Total Fragments	Mapped fragments	Unique Fragments Mapped	Mapping Rate	Duplicate Rate
BJ012	HLYJJDSX5_CTCCGCTTAT+GTCGTGAATC_L003	K562	IgG	Abcam	ab46450	CUT&Tag-Direct	1	3907308	3822091	762618	0.97819	0.800471
BJ040	HFVWCDSX7_GACCAAGTTA-ACCTAAGAGC_L004	875663	H3K27ac	Abcam	ab4729	CUT&Tag-Direct	1	11979555	11427841	7161415	0.953945	0.373336
BJ041	HFVWCDSX7_CTCCGCTTAT-ACCTAAGAGC_L004	875663	H3K9me3	Abcam	ab8898	CUT&Tag-Direct	1	20059882	19113691	14411468	0.952832	0.246013
BJ042	HFVWCDSX7_ATTAAGGTCG-ACCTAAGAGC_L004	875663	H3K36me3	Active Motif	61021	CUT&Tag-Direct	1	13509106	11119704	8388410	0.823127	0.245627
BJ043	HFVWCDSX7_GTGGCAACAT-ACCTAAGAGC_L004	875663	H3K4me3	Active Motif	39915	CUT&Tag-Direct	1	17380188	16475345	10332207	0.947938	0.372869
BJ044	HFVWCDSX7_TGACCTGCTG-ACCTAAGAGC_L004	875663	H3K4me1	Epicypher	13-0057	CUT&Tag-Direct	1	9899327	9050245	6781550	0.914228	0.250678
BJ045	HFVWCDSX7_CGCAGCTAGA-ACCTAAGAGC_L004	875663	H3K27me3	Cell Signaling	CST9733	CUT&Tag-Direct	1	15539069	15364959	11712815	0.988795	0.237693
BJ179	LIB008221_22FCGGLT3_S57_L005	875663	H3K27me3	Cell Signaling	CST9733	Plate-CUT&Tag	1	8803855	8427382	5897387	0.957238	0.300211
BJ180	LIB008222_22FCGGLT3_S60_L005	875663	H3K9me3	Abcam	ab8898	Plate-CUT&Tag	1	8980634	7655264	5374266	0.852419	0.297965
BJ181	LIB008223_22FCGGLT3_S54_L005	875663	H3K4me3	Active Motif	39915	Plate-CUT&Tag	1	12164478	8633433	3163478	0.709725	0.633578
BJ182	LIB008224_22FCGGLT3_S95_L005	875663	H3K4me	Epicypher	13-0057	Plate-CUT&Tag	1	14358318	7202886	2869968	0.501652	0.601553
BJ183	LIB008225_22FCGGLT3_S85_L005	875663	H3K27ac	Abcam	ab4729	Plate-CUT&Tag	1	10172981	9056797	4030245	0.89028	0.555003
BJ184	LIB008226_22FCGGLT3_S86_L005	875663	H3K36me3	Active Motif	61021	Plate-CUT&Tag	1	34236632	16266949	6524542	0.475133	0.598908
BJ185	LIB008227_22FCGGLT3_S31_L005	875663	H3K27me3	Cell Signaling	CST9733	Plate-CUT&Tag	2	8099027	7704295	5240503	0.951262	0.319795
BJ186	LIB008228_22FCGGLT3_S98_L005	875663	H3K9me3	Abcam	ab8898	Plate-CUT&Tag	2	10447085	8900156	5892082	0.851927	0.33798
BJ187	LIB008229_22FCGGLT3_S47_L005	875663	H3K4me3	Active Motif	39915	Plate-CUT&Tag	2	11010161	7523704	2583108	0.683342	0.656671
BJ188	LIB008230_22FCGGLT3_S101_L005	875663	H3K4me	Epicypher	13-0057	Plate-CUT&Tag	2	12294307	6411195	3155877	0.521477	0.507755
BJ189	LIB008231_22FCGGLT3_S46_L005	875663	H3K27ac	Abcam	ab4729	Plate-CUT&Tag	2	9749662	8669679	3832359	0.889229	0.557958
BJ190	LIB008232_22FCGGLT3_S17_L005	875663	H3K36me3	Active Motif	61021	Plate-CUT&Tag	2	13747654	6397815	3994255	0.465375	0.375685
BJ191	LIB008233_22FCGGLT3_S21_L005	126620	H3K27me3	Cell Signaling	CST9733	Plate-CUT&Tag	1	8860667	8486146	5985830	0.957732	0.294635
BJ192	LIB008234_22FCGGLT3_S36_L005	126620	H3K9me3	Abcam	ab8898	Plate-CUT&Tag	1	12526732	11471570	5336340	0.915767	0.53482
BJ193	LIB008235_22FCGGLT3_S93_L005	126620	H3K4me3	Active Motif	39915	Plate-CUT&Tag	1	6183592	4557841	1275786	0.737086	0.72009
BJ194	LIB008236_22FCGGLT3_S33_L005	126620	H3K4me	Epicypher	13-0057	Plate-CUT&Tag	1	11023027	4689728	1364388	0.425448	0.709069
BJ195	LIB008237_22FCGGLT3_S67_L005	126620	H3K27ac	Abcam	ab4729	Plate-CUT&Tag	1	3510328	3144715	1378448	0.895846	0.561662
BJ196	LIB008238_22FCGGLT3_S87_L005	126620	H3K36me3	Active Motif	61021	Plate-CUT&Tag	1	12831400	6759198	2157649	0.52677	0.680783
BJ197	LIB008239_22FCGGLT3_S39_L005	126620	H3K27me3	Cell Signaling	CST9733	Plate-CUT&Tag	2	11855774	11541088	7621428	0.973457	0.339627
BJ198	LIB008240_22FCGGLT3_S81_L005	126620	H3K9me3	Abcam	ab8898	Plate-CUT&Tag	2	9037371	8236712	3833651	0.911406	0.534565
BJ199	LIB008241_22FCGGLT3_S90_L005	126620	H3K4me3	Active Motif	39915	Plate-CUT&Tag	2	5836785	3924089	1124776	0.672303	0.713366
BJ200	LIB008242_22FCGGLT3_S23_L005	126620	H3K4me	Epicypher	13-0057	Plate-CUT&Tag	2	8535668	4412960	1384561	0.517002	0.686251
BJ201	LIB008243_22FCGGLT3_S41_L005	126620	H3K27ac	Abcam	ab4729	Plate-CUT&Tag	2	3862660	3281138	1252053	0.84945	0.618409
BJ202	LIB008244_22FCGGLT3_S15_L005	126620	H3K36me3	Active Motif	61021	Plate-CUT&Tag	2	15610526	8713839	3409330	0.558203	0.608745
BJ229	LIB008245_22FCGGLT3_S66_L005	335640	H3K27me3	Cell Signaling	CST9733	Plate-CUT&Tag	1	11926408	11516945	6357620	0.965668	0.447977
BJ230	LIB008246_22FCGGLT3_S40_L005	335640	H3K27me3	Cell Signaling	CST9733	Plate-CUT&Tag	2	11682903	11267704	6208686	0.964461	0.448984
BJ231	LIB008247_22FCGGLT3_S77_L005	335640	H3K9me3	Abcam	ab8898	Plate-CUT&Tag	1	9471676	8779038	5236781	0.926873	0.40349
BJ232	LIB008248_22FCGGLT3_S61_L005	335640	H3K9me3	Abcam	ab8898	Plate-CUT&Tag	2	8989855	8280451	4899111	0.921088	0.408352
BJ233	LIB008249_22FCGGLT3_S102_L005	335640	H3K4me3	Active Motif	39915	Plate-CUT&Tag	1	8736422	6508098	2521318	0.744939	0.612588
BJ234	LIB008250_22FCGGLT3_S45_L005	335640	H3K4me3	Active Motif	39915	Plate-CUT&Tag	2	9442412	7618945	2556689	0.806885	0.66443
BJ235	LIB008251_22FCGGLT3_S35_L005	335640	H3K4me	Epicypher	13-0057	Plate-CUT&Tag	1	14781552	9800608	4957549	0.66303	0.494159
BJ236	LIB008252_22FCGGLT3_S99_L005	335640	H3K4me	Epicypher	13-0057	Plate-CUT&Tag	2	15350723	10184512	5330934	0.663455	0.476565
BJ237	LIB008253_22FCGGLT3_S70_L005	335640	H3K27ac	Abcam	ab4729	Plate-CUT&Tag	1	7193246	6562460	2066958	0.912309	0.685033
BJ333	LIB008254_22FCGGLT3_S88_L005	335640	H3K27ac	Abcam	ab4729	Plate-CUT&Tag	2	11283001	7878415	2475171	0.698255	0.685829
BJ239	LIB008255_22FCGGLT3_S111_L005	335640	H3K36me3	Active Motif	61021	Plate-CUT&Tag	1	14475532	10087918	5907060	0.696894	0.414442
BJ240	LIB008256_22FCGGLT3_S120_L005	335640	H3K36me3	Active Motif	61021	Plate-CUT&Tag	2	11124601	7063455	4863617	0.63494	0.311439
BJ241	LIB008257_22FCGGLT3_S52_L005	817156	H3K27me3	Cell Signaling	CST9733	Plate-CUT&Tag	1	8634744	8297191	5036814	0.960908	0.392949
BJ242	LIB008258_22FCGGLT3_S69_L005	817156	H3K27me3	Cell Signaling	CST9733	Plate-CUT&Tag	2	10443078	10099045	5822729	0.967056	0.423438
BJ243	LIB008259_22FCGGLT3_S24_L005	817156	H3K9me3	Abcam	ab8898	Plate-CUT&Tag	1	8964137	8469617	4943454	0.944834	0.416331
BJ244	LIB008260_22FCGGLT3_S53_L005	817156	H3K9me3	Abcam	ab8898	Plate-CUT&Tag	2	5700850	5369983	2995007	0.941962	0.442269
BJ245	LIB008261_22FCGGLT3_S2_L005	817156	H3K4me3	Active Motif	39915	Plate-CUT&Tag	1	8307083	7806304	1903253	0.939717	0.75619
BJ327	LIB008262_22FCGGLT3_S55_L005	817156	H3K4me3	Active Motif	39915	Plate-CUT&Tag	2	9755672	8331261	5319264	0.853992	0.36153
BJ247	LIB008263_22FCGGLT3_S63_L005	817156	H3K4me	Epicypher	13-0057	Plate-CUT&Tag	1	8856083	7262861	2498835	0.820099	0.655943
BJ248	LIB008264_22FCGGLT3_S106_L005	817156	H3K4me	Epicypher	13-0057	Plate-CUT&Tag	2	9370660	6958188	2345919	0.74255	0.662855
BJ249	LIB008265_22FCGGLT3_S42_L005	817156	H3K27ac	Abcam	ab4729	Plate-CUT&Tag	1	6698335	6505419	2196801	0.971199	0.662312
BJ250	LIB008266_22FCGGLT3_S16_L005	817156	H3K27ac	Abcam	ab4729	Plate-CUT&Tag	2	7907539	7694415	3304259	0.973048	0.570564
BJ251	LIB008267_22FCGGLT3_S113_L005	817156	H3K36me3	Active Motif	61021	Plate-CUT&Tag	1	9351173	8115184	4404618	0.867825	0.457237
BJ328	LIB008268_22FCGGLT3_S115_L005	817156	H3K36me3	Active Motif	61021	Plate-CUT&Tag	2	9791967	8913331	7774602	0.91027	0.127756
BJ253	LIB008269_22FCGGLT3_S14_L005	245450	H3K27me3	Cell Signaling	CST9733	Plate-CUT&Tag	1	11481742	11201348	6550201	0.975579	0.415231
BJ254	LIB008270_22FCGGLT3_S71_L005	245450	H3K27me3	Cell Signaling	CST9733	Plate-CUT&Tag	2	11860589	11544125	6992526	0.973318	0.394278
BJ255	LIB008271_22FCGGLT3_S74_L005	245450	H3K9me3	Abcam	ab8898	Plate-CUT&Tag	1	11767337	11150287	8455944	0.947562	0.241639
BJ256	LIB008272_22FCGGLT3_S7_L005	245450	H3K9me3	Abcam	ab8898	Plate-CUT&Tag	2	9054680	8645280	5651070	0.954786	0.34634
BJ257	LIB008273_22FCGGLT3_S64_L005	245450	H3K4me3	Active Motif	39915	Plate-CUT&Tag	1	7225481	6614616	2895128	0.915457	0.562314
BJ258	LIB008274_22FCGGLT3_S62_L005	245450	H3K4me3	Active Motif	39915	Plate-CUT&Tag	2	6544953	5880662	2157506	0.898503	0.633119
BJ259	LIB008275_22FCGGLT3_S94_L005	245450	H3K4me	Epicypher	13-0057	Plate-CUT&Tag	1	23572487	18102901	6602512	0.767967	0.635279
BJ260	LIB008276_22FCGGLT3_S100_L005	245450	H3K4me	Epicypher	13-0057	Plate-CUT&Tag	2	12406165	9816319	4463015	0.791245	0.545347
BJ261	LIB008277_22FCGGLT3_S96_L005	245450	H3K27ac	Abcam	ab4729	Plate-CUT&Tag	1	8114532	7799938	3690100	0.961231	0.526906
BJ262	LIB008278_22FCGGLT3_S22_L005	245450	H3K27ac	Abcam	ab4729	Plate-CUT&Tag	2	7325617	6827807	2855909	0.932045	0.581724
BJ263	LIB008279_22FCGGLT3_S103_L005	245450	H3K36me3	Active Motif	61021	Plate-CUT&Tag	1	17098961	13979839	9609790	0.817584	0.312597
BJ264	LIB008280_22FCGGLT3_S30_L005	245450	H3K36me3	Active Motif	61021	Plate-CUT&Tag	2	9880411	7650990	5481306	0.774359	0.283582
BJ265	LIB008281_22FCGGLT3_S32_L005	868442	H3K27me3	Cell Signaling	CST9733	Plate-CUT&Tag	1	9172095	9004964	6814656	0.981778	0.243233
BJ266	LIB008282_22FCGGLT3_S84_L005	868442	H3K27me3	Cell Signaling	CST9733	Plate-CUT&Tag	2	8799579	8599037	6185818	0.97721	0.280638
BJ267	LIB008283_22FCGGLT3_S83_L005	868442	H3K9me3	Abcam	ab8898	Plate-CUT&Tag	1	10341197	9839521	7026719	0.951488	0.285868
BJ268	LIB008284_22FCGGLT3_S12_L005	868442	H3K9me3	Abcam	ab8898	Plate-CUT&Tag	2	8340034	7922951	5491061	0.94999	0.306942
BJ269	LIB008285_22FCGGLT3_S75_L005	868442	H3K4me3	Active Motif	39915	Plate-CUT&Tag	1	7046728	6807874	3156995	0.966104	0.536273
BJ270	LIB008286_22FCGGLT3_S50_L005	868442	H3K4me3	Active Motif	39915	Plate-CUT&Tag	2	5968889	5681702	1944073	0.951886	0.657836
BJ271	LIB008287_22FCGGLT3_S114_L005	868442	H3K4me	Epicypher	13-0057	Plate-CUT&Tag	1	7505664	7117108	4961173	0.948232	0.302923
BJ272	LIB008288_22FCGGLT3_S43_L005	868442	H3K4me	Epicypher	13-0057	Plate-CUT&Tag	2	9558236	8631282	4077160	0.90302	0.52763
BJ273	LIB008289_22FCGGLT3_S80_L005	868442	H3K27ac	Abcam	ab4729	Plate-CUT&Tag	1	4790195	4677106	2898181	0.976392	0.380347
BJ274	LIB008290_22FCGGLT3_S117_L005	868442	H3K27ac	Abcam	ab4729	Plate-CUT&Tag	2	7983220	7777484	3463612	0.974229	0.554662
BJ275	LIB008291_22FCGGLT3_S3_L005	868442	H3K36me3	Active Motif	61021	Plate-CUT&Tag	1	10348649	9331184	6269847	0.901681	0.328076
BJ276	LIB008292_22FCGGLT3_S38_L005	868442	H3K36me3	Active Motif	61021	Plate-CUT&Tag	2	4702114	4202422	3429182	0.89373	0.183999
BJ277	LIB008293_22FCGGLT3_S9_L005	740266	H3K27me3	Cell Signaling	CST9733	Plate-CUT&Tag	1	10635635	10331258	5138604	0.971381	0.502616
BJ278	LIB008294_22FCGGLT3_S107_L005	740266	H3K27me3	Cell Signaling	CST9733	Plate-CUT&Tag	2	11263012	10971452	6116986	0.974113	0.442463
BJ279	LIB008295_22FCGGLT3_S109_L005	740266	H3K9me3	Abcam	ab8898	Plate-CUT&Tag	1	11051985	10001353	5863135	0.904937	0.413766
BJ280	LIB008296_22FCGGLT3_S110_L005	740266	H3K9me3	Abcam	ab8898	Plate-CUT&Tag	2	9136202	8290405	4273998	0.907424	0.484465
BJ281	LIB008297_22FCGGLT3_S34_L005	740266	H3K4me3	Active Motif	39915	Plate-CUT&Tag	1	9181814	8448799	3470020	0.920167	0.589288
BJ282	LIB008298_22FCGGLT3_S27_L005	740266	H3K4me3	Active Motif	39915	Plate-CUT&Tag	2	10599254	9603301	3387226	0.906036	0.647285
BJ283	LIB008299_22FCGGLT3_S29_L005	740266	H3K4me	Epicypher	13-0057	Plate-CUT&Tag	1	13710623	10112980	4877525	0.737602	0.517697
BJ284	LIB008300_22FCGGLT3_S97_L005	740266	H3K4me	Epicypher	13-0057	Plate-CUT&Tag	2	14603085	8960109	3075242	0.613576	0.656785
BJ285	LIB008301_22FCGGLT3_S28_L005	740266	H3K27ac	Abcam	ab4729	Plate-CUT&Tag	1	10535757	10246430	4133730	0.972539	0.596569
BJ286	LIB008302_22FCGGLT3_S92_L005	740266	H3K27ac	Abcam	ab4729	Plate-CUT&Tag	2	9770656	9358631	3833491	0.95783	0.590379
BJ287	LIB008303_22FCGGLT3_S19_L005	740266	H3K36me3	Active Motif	61021	Plate-CUT&Tag	1	13839202	9941017	5326311	0.718323	0.464209
BJ288	LIB008304_22FCGGLT3_S37_L005	740266	H3K36me3	Active Motif	61021	Plate-CUT&Tag	2	8118711	5306799	3558722	0.65365	0.329403
BJ289	LIB008305_22FCGGLT3_S78_L005	387919	H3K27me3	Cell Signaling	CST9733	Plate-CUT&Tag	1	9502697	9180929	5844182	0.966139	0.363443
BJ290	LIB008306_22FCGGLT3_S56_L005	387919	H3K27me3	Cell Signaling	CST9733	Plate-CUT&Tag	2	11110850	10691612	6046610	0.962268	0.434453
BJ291	LIB008307_22FCGGLT3_S79_L005	387919	H3K9me3	Abcam	ab8898	Plate-CUT&Tag	1	10326247	9433381	6063099	0.913534	0.357272
BJ292	LIB008308_22FCGGLT3_S65_L005	387919	H3K9me3	Abcam	ab8898	Plate-CUT&Tag	2	9168470	8512606	4918063	0.928465	0.422261
BJ329	LIB008309_22FCGGLT3_S8_L005	387919	H3K4me3	Active Motif	39915	Plate-CUT&Tag	1	14463613	3659942	1873404	0.253045	0.488133
BJ294	LIB008310_22FCGGLT3_S112_L005	387919	H3K4me3	Active Motif	39915	Plate-CUT&Tag	2	9082998	8200376	3177235	0.902827	0.61255
BJ295	LIB008311_22FCGGLT3_S76_L005	387919	H3K4me	Epicypher	13-0057	Plate-CUT&Tag	1	13646737	9922175	3760724	0.727073	0.620978
BJ296	LIB008312_22FCGGLT3_S20_L005	387919	H3K4me	Epicypher	13-0057	Plate-CUT&Tag	2	10978362	7391758	2798816	0.673302	0.62136
BJ297	LIB008313_22FCGGLT3_S10_L005	387919	H3K27ac	Abcam	ab4729	Plate-CUT&Tag	1	10631121	10347227	4459370	0.973296	0.569028
BJ298	LIB008314_22FCGGLT3_S58_L005	387919	H3K27ac	Abcam	ab4729	Plate-CUT&Tag	2	9698098	9173725	3428462	0.94593	0.626274
BJ299	LIB008315_22FCGGLT3_S44_L005	387919	H3K36me3	Active Motif	61021	Plate-CUT&Tag	1	10262000	7529832	4187687	0.733759	0.443854
BJ300	LIB008316_22FCGGLT3_S68_L005	387919	H3K36me3	Active Motif	61021	Plate-CUT&Tag	2	8306458	5672449	3604356	0.682896	0.364586
BJ301	LIB008317_22FCGGLT3_S108_L005	225373	H3K27me3	Cell Signaling	CST9733	Plate-CUT&Tag	1	8691107	8354002	4476652	0.961213	0.464131
BJ302	LIB008318_22FCGGLT3_S13_L005	225373	H3K27me3	Cell Signaling	CST9733	Plate-CUT&Tag	2	8142397	7877188	4671771	0.967429	0.406924
BJ303	LIB008319_22FCGGLT3_S1_L005	225373	H3K9me3	Abcam	ab8898	Plate-CUT&Tag	1	8791768	7981297	4447329	0.907815	0.442781
BJ304	LIB008320_22FCGGLT3_S11_L005	225373	H3K9me3	Abcam	ab8898	Plate-CUT&Tag	2	7774941	7057169	3964806	0.907681	0.438187
BJ305	LIB008321_22FCGGLT3_S118_L005	225373	H3K4me3	Active Motif	39915	Plate-CUT&Tag	1	9302122	8492704	3179723	0.912986	0.625594
BJ306	LIB008322_22FCGGLT3_S4_L005	225373	H3K4me3	Active Motif	39915	Plate-CUT&Tag	2	6776005	6206705	2790414	0.915983	0.550419
BJ307	LIB008323_22FCGGLT3_S26_L005	225373	H3K4me	Epicypher	13-0057	Plate-CUT&Tag	1	11625744	7337484	3086924	0.631141	0.579294
BJ308	LIB008324_22FCGGLT3_S119_L005	225373	H3K4me	Epicypher	13-0057	Plate-CUT&Tag	2	11988551	7908104	2836030	0.659638	0.641377
BJ309	LIB008325_22FCGGLT3_S5_L005	225373	H3K27ac	Abcam	ab4729	Plate-CUT&Tag	1	7183539	6812534	2941847	0.948353	0.568171
BJ310	LIB008326_22FCGGLT3_S104_L005	225373	H3K27ac	Abcam	ab4729	Plate-CUT&Tag	2	6945223	6440480	2476922	0.927325	0.615413
BJ311	LIB008327_22FCGGLT3_S73_L005	225373	H3K36me3	Active Motif	61021	Plate-CUT&Tag	1	10803326	7194409	3105669	0.665944	0.568322
BJ312	LIB008328_22FCGGLT3_S116_L005	225373	H3K36me3	Active Motif	61021	Plate-CUT&Tag	2	7570438	4919956	2781741	0.649891	0.4346
BJ330	LIB008329_22FCGGLT3_S6_L005	548327	H3K27me3	Cell Signaling	CST9733	Plate-CUT&Tag	1	15562647	15157036	8758704	0.973937	0.422136
BJ314	LIB008330_22FCGGLT3_S91_L005	548327	H3K27me3	Cell Signaling	CST9733	Plate-CUT&Tag	2	8642137	8395760	5698586	0.971491	0.321254
BJ315	LIB008331_22FCGGLT3_S105_L005	548327	H3K9me3	Abcam	ab8898	Plate-CUT&Tag	1	10320696	9690128	5703963	0.938903	0.411364
BJ316	LIB008332_22FCGGLT3_S89_L005	548327	H3K9me3	Abcam	ab8898	Plate-CUT&Tag	2	10026092	9382608	5858777	0.935819	0.375571
BJ331	LIB008333_22FCGGLT3_S49_L005	548327	H3K4me3	Active Motif	39915	Plate-CUT&Tag	1	8914946	6513796	3193079	0.73066	0.509798
BJ332	LIB008334_22FCGGLT3_S25_L005	548327	H3K4me3	Active Motif	39915	Plate-CUT&Tag	2	7061813	4655310	2231556	0.659223	0.520643
BJ319	LIB008335_22FCGGLT3_S18_L005	548327	H3K4me	Epicypher	13-0057	Plate-CUT&Tag	1	11290769	9389945	4239578	0.831648	0.548498
BJ320	LIB008336_22FCGGLT3_S51_L005	548327	H3K4me	Epicypher	13-0057	Plate-CUT&Tag	2	9258084	7219221	3144503	0.779775	0.564426
BJ321	LIB008337_22FCGGLT3_S48_L005	548327	H3K27ac	Abcam	ab4729	Plate-CUT&Tag	1	5785842	5575212	1816104	0.963596	0.674254
BJ322	LIB008338_22FCGGLT3_S72_L005	548327	H3K27ac	Abcam	ab4729	Plate-CUT&Tag	2	6435882	6015523	2110946	0.934685	0.649084
BJ323	LIB008339_22FCGGLT3_S59_L005	548327	H3K36me3	Active Motif	61021	Plate-CUT&Tag	1	11174873	9496348	6039739	0.849795	0.363994
BJ324	LIB008340_22FCGGLT3_S82_L005	548327	H3K36me3	Active Motif	61021	Plate-CUT&Tag	2	9570349	7898304	5502134	0.825289	0.303378
K562_BRG1-Abcam_Rep2	GBe022s10_K562_BRG1-Abcam_Rep2_S10_L001	K562	BRG1	Abcam	ab110641	Plate-CUT&Tag	2	4166368	4105704	1972433	0.98544	0.519587
rs411_BRG1-Abcam_Rep1	GBe022s11_rs411_BRG1-Abcam_Rep1_S11_L001	rs411	BRG1	Abcam	ab110641	Plate-CUT&Tag	1	3322909	3263248	1657675	0.982046	0.492017
rs411_BRG1-Abcam_Rep2	GBe022s12_rs411_BRG1-Abcam_Rep2_S12_L001	rs411	BRG1	Abcam	ab110641	Plate-CUT&Tag	2	51679645	50769514	6077806	0.982389	0.880286
K562_CTCF-Abcam_Rep1	GBe022s13_K562_CTCF-Abcam_Rep1_S13_L001	K562	CTCF	Abcam	ab128873	Plate-CUT&Tag	1	4280879	4230255	2129724	0.988174	0.496549
K562_CTCF-Abcam_Rep2	GBe022s14_K562_CTCF-Abcam_Rep2_S14_L001	K562	CTCF	Abcam	ab128873	Plate-CUT&Tag	2	5653644	5592241	3056605	0.989139	0.45342
rs411_CTCF-Abcam_Rep1	GBe022s15_rs411_CTCF-Abcam_Rep1_S15_L001	rs411	CTCF	Abcam	ab128873	Plate-CUT&Tag	1	3327114	3275753	1970585	0.984563	0.398433
rs411_CTCF-Abcam_Rep2	GBe022s16_rs411_CTCF-Abcam_Rep2_S16_L001	rs411	CTCF	Abcam	ab128873	Plate-CUT&Tag	2	2733403	2690938	1734122	0.984464	0.35557
K562_Myc_Rep1	GBe022s17_K562_Myc_Rep1_S17_L001	K562	Myc	Cell Signaling	13987S	Plate-CUT&Tag	1	4231730	4146575	1252879	0.979877	0.697852
K562_Myc_Rep2	GBe022s18_K562_Myc_Rep2_S18_L001	K562	Myc	Cell Signaling	13987S	Plate-CUT&Tag	2	5090184	4994022	1463837	0.981108	0.706882
rs411_Myc_Rep1	GBe022s19_rs411_Myc_Rep1_S19_L001	rs411	Myc	Cell Signaling	13987S	Plate-CUT&Tag	1	3774656	3646362	1546605	0.966012	0.57585
K562_H3K4me3_Rep1	GBe022s1_K562_H3K4me3_Rep1_S1_L001	K562	H3K4me3	Active Motif	39159	Plate-CUT&Tag	1	2546550	2521715	1908461	0.990248	0.243189
rs411_Myc_Rep2	GBe022s20_rs411_Myc_Rep2_S20_L001	rs411	Myc	Cell Signaling	13987S	Plate-CUT&Tag	2	1479700	1441198	903476	0.97398	0.373108
K562_FUBP3_Rep1	GBe022s21_K562_FUBP3_Rep1_S21_L001	K562	FUBP3	Abcam	ab181025	Plate-CUT&Tag	1	3293867	3226737	979828	0.97962	0.696341
K562_FUBP3_Rep2	GBe022s22_K562_FUBP3_Rep2_S22_L001	K562	FUBP3	Abcam	ab181025	Plate-CUT&Tag	2	3750031	3677553	1135565	0.980673	0.691217
rs411_Menin_Rep1	GBe022s23_rs411_Menin_Rep1_S23_L001	rs411	Menin	Fortis	A300-105A	Plate-CUT&Tag	1	2542801	2463862	1317747	0.968956	0.46517
rs411_Menin_Rep2	GBe022s24_rs411_Menin_Rep2_S24_L001	rs411	Menin	Fortis	A300-105A	Plate-CUT&Tag	2	2009817	1973498	1140204	0.981929	0.422242
K562_IgG_Rep1	GBe022s25_K562_IgG_Rep1_S25_L001	K562	IgG	Abcam	ab172730	Plate-CUT&Tag	1	3357709	3209390	593597	0.955827	0.815044
K562_IgG_Rep2	GBe022s26_K562_IgG_Rep2_S26_L001	K562	IgG	Abcam	ab172730	Plate-CUT&Tag	2	24360555	23079502	817514	0.947413	0.964578
rs411_KMT2A_Rep1	GBe022s27_rs411_KMT2A_Rep1_S27_L001	rs411	KMT2A	Cell Signaling	14689	Plate-CUT&Tag	1	41242721	39657833	3899785	0.961572	0.901664
rs411_KMT2A_Rep2	GBe022s28_rs411_KMT2A_Rep2_S28_L001	rs411	KMT2A	Cell Signaling	14689	Plate-CUT&Tag	2	1118132	1078971	753789	0.964976	0.301382
rs411_IgG_Rep1	GBe022s29_rs411_IgG_Rep1_S29_L001	rs411	IgG	Abcam	ab172730	Plate-CUT&Tag	1	42231496	40779529	3306166	0.965619	0.918926
K562_H3K4me3_Rep2	GBe022s2_K562_H3K4me3_Rep2_S2_L001	K562	H3K4me3	Active Motif	39159	Plate-CUT&Tag	2	29402217	29139041	17079564	0.991049	0.41386
rs411_IgG_Rep2	GBe022s30_rs411_IgG_Rep2_S30_L001	rs411	IgG	Abcam	ab172730	Plate-CUT&Tag	2	1650471	1601416	1102074	0.970278	0.311813
rs411_H3K4me3_Rep1	GBe022s3_rs411_H3K4me3_Rep1_S3_L001	rs411	H3K4me3	Active Motif	39159	Plate-CUT&Tag	1	42549555	42137604	22461781	0.990318	0.466942
rs411_H3K4me3_Rep2	GBe022s4_rs411_H3K4me3_Rep2_S4_L001	rs411	H3K4me3	Active Motif	39159	Plate-CUT&Tag	2	34341857	34016648	20429054	0.99053	0.39944
K562_PolII-Total_Rep1	GBe022s5_K562_PolII-Total_Rep1_S5_L001	K562	PolII	Thermo Fisher	A303-771A	Plate-CUT&Tag	1	5697668	5621376	2412225	0.98661	0.570884
K562_PolII-Total_Rep2	GBe022s6_K562_PolII-Total_Rep2_S6_L001	K562	PolII	Thermo Fisher	A303-771A	Plate-CUT&Tag	2	36313458	35815357	7384291	0.986283	0.793823
rs411_PolII-Total_Rep1	GBe022s7_rs411_PolII-Total_Rep1_S7_L001	rs411	PolII	Thermo Fisher	A303-771A	Plate-CUT&Tag	1	2578571	2531245	1608560	0.981646	0.364518
rs411_PolII-Total_Rep2	GBe022s8_rs411_PolII-Total_Rep2_S8_L001	rs411	PolII	Thermo Fisher	A303-771A	Plate-CUT&Tag	2	2127999	2095255	1514561	0.984613	0.277147
K562_BRG1-Abcam_Rep1	GBe022s9_K562_BRG1-Abcam_Rep1_S9_L001	K562	BRG1	Abcam	ab110641	Plate-CUT&Tag	1	3108940	3061885	1313330	0.984865	0.571071

### Sheet: Table S2
Sample	bed counts	in peaks counts	FRiP
GBe022s10_K562_BRG1-Abcam_Rep2_S10_L001_hg38	1972433	373789	0.1895
GBe022s11_rs411_BRG1-Abcam_Rep1_S11_L001_hg38	1657675	142396	0.0859
GBe022s12_rs411_BRG1-Abcam_Rep2_S12_L001_hg38	6077806	1345420	0.2213
GBe022s13_K562_CTCF-Abcam_Rep1_S13_L001_hg38	2129724	701426	0.3293
GBe022s14_K562_CTCF-Abcam_Rep2_S14_L001_hg38	3056605	1152833	0.3771
GBe022s15_rs411_CTCF-Abcam_Rep1_S15_L001_hg38	1970585	554201	0.2812
GBe022s16_rs411_CTCF-Abcam_Rep2_S16_L001_hg38	1734122	434118	0.2503
GBe022s17_K562_Myc_Rep1_S17_L001_hg38	1252879	258096	0.206
GBe022s18_K562_Myc_Rep2_S18_L001_hg38	1463837	349654	0.2388
GBe022s19_rs411_Myc_Rep1_S19_L001_hg38	1546605	176376	0.114
GBe022s1_K562_H3K4me3_Rep1_S1_L001_hg38	1908461	1170455	0.6132
GBe022s20_rs411_Myc_Rep2_S20_L001_hg38	903476	31733	0.0351
GBe022s21_K562_FUBP3_Rep1_S21_L001_hg38	979828	96127	0.0981
GBe022s22_K562_FUBP3_Rep2_S22_L001_hg38	1135565	127757	0.1125
GBe022s23_rs411_Menin_Rep1_S23_L001_hg38	1317747	191821	0.1455
GBe022s24_rs411_Menin_Rep2_S24_L001_hg38	1140204	123026	0.1078
GBe022s25_K562_IgG_Rep1_S25_L001_hg38	593597	14426	0.0243
GBe022s26_K562_IgG_Rep2_S26_L001_hg38	817514	24826	0.0303
GBe022s27_rs411_KMT2A_Rep1_S27_L001_hg38	3899785	937693	0.2404
GBe022s28_rs411_KMT2A_Rep2_S28_L001_hg38	753789	51857	0.0687
GBe022s29_rs411_IgG_Rep1_S29_L001_hg38	3306166	466348	0.141
GBe022s2_K562_H3K4me3_Rep2_S2_L001_hg38	17079564	13170815	0.7711
GBe022s30_rs411_IgG_Rep2_S30_L001_hg38	1102074	21378	0.0193
GBe022s3_rs411_H3K4me3_Rep1_S3_L001_hg38	22461781	17212692	0.7663
GBe022s4_rs411_H3K4me3_Rep2_S4_L001_hg38	20429054	14762988	0.7226
GBe022s5_K562_PolII-Total_Rep1_S5_L001_hg38	2412225	672257	0.2786
GBe022s6_K562_PolII-Total_Rep2_S6_L001_hg38	7384291	2367698	0.3206
GBe022s7_rs411_PolII-Total_Rep1_S7_L001_hg38	1608560	362204	0.2251
GBe022s8_rs411_PolII-Total_Rep2_S8_L001_hg38	1514561	358625	0.2367
GBe022s9_K562_BRG1-Abcam_Rep1_S9_L001_hg38	1313330	206980	0.1575

### Sheet: Table S3
Name	Sequence	Barcode in adapter
Tn5ME-A	TCGTCGGCAGCGTCAGATGTGTATAAGAGACAG
Tn5ME-B	GTCTCGTGGGCTCGGAGATGTGTATAAGAGACAG
Tn5ME-Rev	/5Phos/CTGTCTCTTATACACATCT
P5_i5 primer structure:	AATGATACGGCGACCACCGAGATCTACACXXXXXXXXXXTCGTCGGCAGCGTCAGATG
P5_i5_ME_1	AATGATACGGCGACCACCGAGATCTACACGATTCACGACTCGTCGGCAGCGTCAGATG	GATTCACGAC
P5_i5_ME_2	AATGATACGGCGACCACCGAGATCTACACCGTAGAACAGTCGTCGGCAGCGTCAGATG	CGTAGAACAG
P5_i5_ME_3	AATGATACGGCGACCACCGAGATCTACACACCTAAGAGCTCGTCGGCAGCGTCAGATG	ACCTAAGAGC
P5_i5_ME_4	AATGATACGGCGACCACCGAGATCTACACATGGCTTCTATCGTCGGCAGCGTCAGATG	ATGGCTTCTA
P5_i5_ME_5	AATGATACGGCGACCACCGAGATCTACACTACCTAAGTGTCGTCGGCAGCGTCAGATG	TACCTAAGTG
P5_i5_ME_6	AATGATACGGCGACCACCGAGATCTACACCCTTACCTATTCGTCGGCAGCGTCAGATG	CCTTACCTAT
P5_i5_ME_7	AATGATACGGCGACCACCGAGATCTACACATATAAGGCGTCGTCGGCAGCGTCAGATG	ATATAAGGCG
P5_i5_ME_8	AATGATACGGCGACCACCGAGATCTACACAGCATCGTGCTCGTCGGCAGCGTCAGATG	AGCATCGTGC
P7_i7 primer structure:	CAAGCAGAAGACGGCATACGAGATXXXXXXXXXXGTCTCGTGGGCTCGGAGATG
P7_i7_ME_1	CAAGCAGAAGACGGCATACGAGATTAACTTGGTCGTCTCGTGGGCTCGGAGATG	TAACTTGGTC
P7_i7_ME_2	CAAGCAGAAGACGGCATACGAGATATAAGCGGAGGTCTCGTGGGCTCGGAGATG	ATAAGCGGAG
P7_i7_ME_3	CAAGCAGAAGACGGCATACGAGATCGACCTTAATGTCTCGTGGGCTCGGAGATG	CGACCTTAAT
P7_i7_ME_4	CAAGCAGAAGACGGCATACGAGATATGTTGCCACGTCTCGTGGGCTCGGAGATG	ATGTTGCCAC
P7_i7_ME_5	CAAGCAGAAGACGGCATACGAGATCAGCAGGTCAGTCTCGTGGGCTCGGAGATG	CAGCAGGTCA
P7_i7_ME_6	CAAGCAGAAGACGGCATACGAGATTCTAGCTGCGGTCTCGTGGGCTCGGAGATG	TCTAGCTGCG
P7_i7_ME_7	CAAGCAGAAGACGGCATACGAGATAGATTAGCGTGTCTCGTGGGCTCGGAGATG	AGATTAGCGT
P7_i7_ME_8	CAAGCAGAAGACGGCATACGAGATAGGTAACAACGTCTCGTGGGCTCGGAGATG	AGGTAACAAC
P7_i7_ME_9	CAAGCAGAAGACGGCATACGAGATCGCACTTCGTGTCTCGTGGGCTCGGAGATG	CGCACTTCGT
P7_i7_ME_10	CAAGCAGAAGACGGCATACGAGATCTTGCTATTCGTCTCGTGGGCTCGGAGATG	CTTGCTATTC
P7_i7_ME_11	CAAGCAGAAGACGGCATACGAGATTCTCACCAGGGTCTCGTGGGCTCGGAGATG	TCTCACCAGG
P7_i7_ME_12	CAAGCAGAAGACGGCATACGAGATTTCCTCACGTGTCTCGTGGGCTCGGAGATG	TTCCTCACGT
